# Evolution of Honey Resistance in Experimental Populations of Bacteria Depends on the Type of Honey, and Has no Major Side Effects for Antibiotic Susceptibility

**DOI:** 10.1101/2020.10.13.337063

**Authors:** Anna M. Bischofberger, Katia R. Pfrunder Cardozo, Michael Baumgartner, Alex R. Hall

## Abstract

With rising antibiotic resistance, alternative treatments for communicable diseases are increasingly relevant. One possible alternative for some types of infections is honey, used in wound care since before 2000 BCE and more recently in licensed, medical-grade products. However, it is unclear whether medical application of honey results in the evolution of bacterial honey resistance, and whether this has collateral effects on other bacterial traits such as antibiotic resistance. Here, we used single-step screening assays and serial transfer at increasing concentrations to isolate honey-resistant mutants of *Escherichia coli*. We only detected bacteria with consistently increased resistance to the honey they evolved in with two of the four tested honey products, and the observed increases were small (maximum two-fold increase in IC_90_). Genomic sequencing and experiments with single-gene knockouts showed a key mechanism by which bacteria increased their honey resistance was by mutating genes involved in detoxifying methylglyoxal, which contributes to the antibacterial activity of *Leptospermum* honeys. Crucially, we found no evidence that honey adaptation conferred cross-resistance or collateral sensitivity against nine antibiotics from six different classes. These results reveal constraints on bacterial adaptation to different types of honey, improving our ability to predict downstream consequences of wider honey application in medicine.
