## Supplementary material for "Evolution of Honey Resistance in Experimental Populations of Bacteria Depends on the Type of Honey, and Has no Major Side Effects for Antibiotic Susceptibility": Table S2

### Sheet: Sheet1
			Commercial honey mutants	Manuka Honey MGO™550+ mutants						Medihoney™ Medical Honey mutants					SurgihoneyRO™ mutants		Control mutants						Additional notes on gene function (also see main text)
		mutant	C_06e	Ma_01e	Ma_02e	Ma_03e	Ma_04e	Ma_05e	Ma_06e	Me_02e	Me_03e	Me_04e	Me_05e	Me_06e	S_04e	S_05e	LB_01e	LB_02e	LB_03e	LB_04e	LB_05e	LB_06e
gene	gene description	mutation
plsX →	putative phosphate acyltransferase	A316A (GCG → GCA)	x																				reduced biofilm formation in transposon mutant Tn::plsX compared to WT uropathogenic E. coli (Hadjifrangiskou et al., 2012)
wcaD ←	putative colanic acid polymerase	A310V (GCA → GTA)	x																				E. coli O157:H7 mutants with insertion mutation in the wca gene cluster (containing 19 open reading frames involved in colanic acid synthesis (Stevenson et al., 1996)) were more sensitive to heat, acid, osmotic and oxidative stress in comparison to the isogenic wild type with intact wca (Mao et al., 2001; Chen et al., 2004)
murA ←	UDP-N-acetylglucosamine 1-carboxyvinyltransferase	G380G (GGC → GGT)	x																				amino acid substitution in murA leads to increased fosfomycin resistance in clinical isolates of E. coli (Takahata et al., 2009)
clpP →	proteolytic subunit of ClpA‑ClpP and ClpX‑ClpP ATP‑dependent serine proteases	∆2bp (coding 152-153/624 nt))		x																			clpP is one of two ATP-dependent proteases (the other being Lon) responsible for >70% of energy-dependent protein degradation in E. coli (Maurizi, 1992), “death gene” according to Amitai et al. (2009) (involved in cell death, ∆clpP mutant with decreased growth compared to WT)
		G197V (GGT → GTT)							x
nemR →	transcriptional repressor for the nemRA‑gloA operon, quinone‑, glyoxal‑, and HOCl‑activated	G30W (GGG → TGG)		x																			repressor of nemAR operon, involved in methylglyoxase detoxification (Ozyamak et al., 2013), nemR is sensitive to hypochlorous acid (HOCl, bleach), gene products of nemR are involved in increased bleach resistance (Gray et al., 2013)
		(TC)3→2 (coding (414-415/600 nt))					x
		∆29bp (coding 553-581/600nt))						x
		G30E (GGG → GAG)							x
yjiH ←	nucleoside recognition pore and gate family putative inner membrane transporter	A108S (GCC → TCC)		x
yafS →	putative S‑adenosyl‑L‑methionine‑dependent methyltransferase	C57C (TGC → TGT)			x		x
nfrB ←	bacteriophage N4 receptor, inner membrane subunit	A563S (GCC → TCC)			x
ydhL ← / → nemR	DUF1289 family protein/transcriptional repressor for the nemRA‑gloA operon, quinone‑, glyoxal‑, and HOCl‑activated	G → A (intergenic (-84/-19))			x	x
flhD ← / → uspC	flagellar class II regulon transcriptional activator, with FlhC/universal stress protein	C → T (intergenic (-206/-574))			x
		IS5 (+) +4bp (intergenic (-364/-413))						x
metV →	tRNA‑Met	G → T (noncoding (6/77 nt))			x
cusR ←	response regulator in two‑component regulatory system with CusS	A23D (GCC → GAC)				x
ybhB ←	kinase inhibitor homolog, UPF0098 family	K2E (AAA → GAA)				x
feoA →	ferrous iron transporter, protein A	(A)5→4 (coding (43/384 nt))				x
nmpC ←	DLP12 prophage; truncated outer membrane porin (pseudogene);IS, phage, Tn; Phage or Prophage Related; outer membrane porin protein; locus of qsr prophage	IS5-mediated					x
nemA →	chromate reductase, quinone reductase, FMN‑linked; N‑Ethylmaleimide reductase; old yellow enzyme	G358V (GGC → GTC)					x																involved in degradation of toxic nitrous compounds (together with gloA), repressed by nemR (Umezawa et al., 2008)
metJ ← / → metB	transcriptional repressor, S‑adenosylmethionine‑binding/cystathionine gamma‑synthase, PLP‑dependent	G → T (intergenic (-165/-112)					x
ykfM ←	lethality reduction protein, putative inner membrane protein	D155E (GAT → GAG)						x
ompR ←	response regulator in two‑component regulatory system with EnvZ	∆1bp (coding (684/720 nt))						x															major regulator in biofilm formation (Prigent-Combaret et al., 2001), part of flagella-biofilm transcriptional regulatory network (Amores et al., 2017), ∆ompR of E. coli with reduced biofilm formation, defective curli production (Niba et al., 2007)
fimA →	major type 1 subunit fimbrin (pilin)	∆1bp :: IS186 (-) +6bp :: ∆1bp (coding (494-499/549 nt))						x
[yifE]–[ilvD]	[yifE], yifB, ilvL, ilvX, ilvG, ilvG, ilvM, ilvE, [ilvD]	∆5952bp							x
nemR →	transcriptional repressor for the nemRA‑gloA operon, quinone‑, glyoxal‑, and HOCl‑activated	L141Q (CTG → CAG)								x													repressor of nemAR operon, involved in methylglyoxase detoxification (Ozyamak et al., 2013), nemR is sensitive to hypochlorous acid (HOCl, bleach), gene products of nemR are involved in increased bleach resistance (Gray et al., 2013)
		∆1bp (coding (320/600 nt))											x
		G43V (GGG → GTG)												x
artJ ←	arginine ABC transporter periplasmic binding protein	H137Y (CAC → TAC)									x
polB ←	DNA polymerase II	A618S (GCC → TCC)										x											regulated by the SOS response, a protective mechanisms against e.g. peroxide (Iwasaki et al., 1990); ∆polB mutants are more susceptible to hydrogen peroxide compared to polB+ strains (Escarceller et al., 1994)
ecpB ← / ← ecpA	ECP production pilus chaperone/ECP pilin	∆1bp :: IS186 (+) +6bp :: ∆1bp (intergenic (-30/+23))										x
ydhL ← / → nemR	DUF1289 family protein/transcriptional repressor for the nemRA‑gloA operon, quinone‑, glyoxal‑, and HOCl‑activated	G → A (intergenic (-84/-19))									x	x
eda ←	KHG/KDPG aldolase; 2‑dehydro‑3‑deoxy‑phosphogluconate/4‑hydroxy‑2‑ oxoglutarate aldolase	P31P (CCG → CCT)									x												important enzyme in the metabolism of gluconate, catalysing the cleave of 2-ketoy-3-deoxy-6-phophogluconate (KDPG) into pyruvate and glyceraldehyde 3-phophate (Eisenberg and Dobrogosz, 1967; Kornberg and Soutar, 1973)
grcA ←	autonomous glycyl radical cofactor	(CCAGAAAGAGTTCAGCAG)1→2 (coding (43/384 nt))									x												“death gene” according to Amitai et al. (2009) (involved in cell death, ∆grcA mutant with decreased growth compared to WT
flhD ← / → uspC	flagellar class II regulon transcriptional activator, with FlhC/universal stress protein	G → A (intergenic (-208/-572))										x
		IS5 (-) +4bp (intergenic (-294/-483))											x	x
nagE →	N‑acetyl glucosamine specific PTS enzyme IIC, IIB, and IIA components	A555S (GCG → TCG)											x										involved in the uptake and metabolism of carbohydrates via the phosphoenolpyruvate:carbohydrate phosphotransferase system (Postma et al., 1993)
mdtA →	multidrug efflux system, subunit A	A155T (GCA → ACA)											x
[ybcM]–nmpC	[ybcM], ylcH, ybcN, ninE, ybcO, rusA, ylcG, quuD, nmpC	∆2905bp												x
yeaJ →	putative diguanylate cyclase	Q72L (CAG → CTG)												x									part of flagella-biofilm transcriptional regulatory network (Amores et al., 2017)
nlpD ←	activator of AmiC murein hydrolase activity, lipoprotein	W262C (TGG → TGT)												x									∆nlpD of E. coli with reduced biofilm formation, defective curli production (Niba et al., 2007)
rtcR →	sigma 54‑dependent transcriptional regulator of rtcBA expression	R227H (CGC → CAC)												x
ahpF →	alkyl hydroperoxide reductase, F52a subunit, FAD/NAD(P)‑binding	+G (coding (18/1566 nt))													x
flhD ← / → uspC	flagellar class II regulon transcriptional activator, with FlhC/universal stress protein	IS5 (-) +4bp (intergenic (-294/-483))													x
yohC ←	Yip1 family inner membrane protein	V89K (GTC → CTC)													x
gcvT ←	aminomethyltransferase, tetrahydrofolate‑dependent, subunit (T protein) of glycine cleavage complex	A146T (GCC → ACC)													x
icd →	isocitrate dehydrogenase; e14 prophage attachment site; tellurite reductase	H366H (CAC → CAT)														x							important enzyme of the TCA cycle (Su et al., 2018) which catabolises different sugars as well as fats and proteins
		T370T (ACC → ACT)														x
		L375M (TTA → CTG)														x
		L375M (TTA → CTG)														x
		N385N (AAC → AAT)														x
		A386A (GCG → GCC)														x
		K387K (AAA → AAG)														x
		T390T (ACC → ACT)														x
		E394E (GAG → GAA)														x
oweS ←	pseudogene, CPS‑53 (KpLE1) prophage; bacteriophage replication protein O family;Phage or Prophage Related	G → A (pseudogene (75/708 nt))														x
oxyR →	oxidative and nitrosative stress transcriptional regulator	H114Y (CAC → TAC)														x							senses hydrogen-peroxide stress and acts as an inducer for a set of genes, some of which are involved in protection from hydrogen peroxide (Zheng et al., 2001)
fimE →	tyrosine recombinase/inversion of on/off regulator of fimA	IS5 (+) +4bp (coding (125-128/597 nt))															x
		I62T (ATT → ACT)																x
		IS2 (+) +5bp (coding (91-95/597 nt))																			x
		IS5 (+) +4bp (coding (272-275/597 nt))																				x
flhD ← / → uspC	flagellar class II regulon transcriptional activator, with FlhC/universal stress protein	IS2 (+) +5bp (intergenic (-372/-404))															x
		IS5 (-) +4bp (intergenic (-294/-483))																x	x
		IS1 (-) +9bp (intergenic (-405/-367))																		x
		IS30 (+) +2bp (intergenic (-536/-243))																			x
		IS5 (+) +5bp (intergenic (-513/-264))																				x
ydcI ←	putative DNA‑binding transcriptional regulator	I142T (ATT → ACT)																	x
arpA ←	ankyrin repeat protein	(T)8→7 (coding (1822/2187 nt))																		x
[nmpC]–[aaaD]	[nmpC], essD, rrrD, rzpD, rzoD, borD, ybcV, ybcW, ylcI, nohD, [aaaD]	∆5674bp																			x
nmpC ←	DLP12 prophage; truncated outer membrane porin (pseudogene);IS, phage, Tn; Phage or Prophage Related; outer membrane porin protein; locus of qsr prophage	∆918bp																			x
yfdR →	CPS‑53 (KpLE1) prophage; conserved protein	L107* (TTA → TAA)																			x
rbsR →	transcriptional repressor of ribose metabolism	C95* (TGC → TGA)																			x
glnA ←	glutamine synthetase	I108I (ATT → ATC)																			x
yghE ←	pseudogene, secretion pathway protein, L‑type protein homology; putative general secretion pathway for protein export (GSP)	C → T (pseudogene (494/962 nt))																				x
References
Amitai, S., Kolodkin-Gal, I., Hananya-Meltabashi, M., Sacher, A., and Kulka, H.E. (2009) Escherichia coli MazF leads to the simultaneous selective synthesis of both “‘death proteins’” and “ ‘survival proteins.’” PLoS Genet 5: e1000390.
Amores, G.R., De Las Heras, A., Sanches-Medeiros, A., Elfick, A., and Silva-Rocha, R. (2017) Systematic identification of novel regulatory interactions controlling biofilm formation in the bacterium Escherichia coli. Sci Rep 7: 1–14.
Chen, J., Lee, S.M., and Mao, Y. (2004) Protective effect of exopolysaccharide colanic acid of Escherichia coli O157:H7 to osmotic and oxidative stress. Int J Food Microbiol 93: 281–286.
Eisenberg, R.C. and Dobrogosz, W.J. (1967) Gluconate metabolism in Escherichia coli.
Escarceller, M., Hicks, J., Gudmundsson, G., Trump, G., Touati, D., Lovett, S., et al. (1994) Involvement of Escherichia coli DNA polymerase II in response to oxidative damage and adaptive mutation. J Bacteriol 176: 6221–6228.
Gray, M.J., Wholey, W.Y., Parker, B.W., Kim, M., and Jakob, U. (2013) NemR is a bleach-sensing transcription factor. J Biol Chem 288: 13789–13798.
Hadjifrangiskou, M., Gu, A.P., Pinkner, J.S., Kostakioti, M., Zhang, E.W., Greene, S.E., and Hultgren, S.J. (2012) Transposon mutagenesis identifies uropathogenic Escherichia coli biofilm factors. J Bacteriol 194: 6195–6205.
Iwasaki, H., Nakata, A., Walker, G.C., and Shinagawa, H. (1990) The Escherichia coli polB gene, which encodes DNA polymerase II, is regulated by the SOS system. J Bacteriol 172: 6268–6273.
Kornberg, H.L. and Soutar, A.K. (1973) Utilization of gluconate by Escherichia coli. Induction of gluconate kinase and 6 phosphogluconate dehydratase activities.
Mao, Y., Doyle, M.P., and Chen, J. (2001) Insertion mutagenesis of wca reduces acid and heat tolerance of enterohemorrhagic Escherichia coli O157:H7. J Bacteriol 183: 3811–3815.
Maurizi, M.R. (1992) Proteases and protein degradation in Escherichia coli. Experientia 48: 178–201.
Niba, E.T.E., Naka, Y., Nagase, M., Mori, H., and Kitakawa, M. (2007) A genome-wide approach to identify the genes involved in biofilm formation in E. coli. DNA Res 14: 237–246.
Ozyamak, E., De Almeida, C., De Moura, A.P.S., Miller, S., and Booth, I.R. (2013) Integrated stress response of Escherichia coli to methylglyoxal: Transcriptional readthrough from the nemRA operon enhances protection through increased expression of glyoxalase I. Mol Microbiol 88: 936–950.
Postma, P.W., Lengeler, J.W., and Jacobson, G.R. (1993) Phosphoenolpyruvate: Carbohydrate phosphotransferase systems of bacteria. Microbiol Rev 57: 543–594.
Prigent-Combaret, C., Brombacher, E., Vidal, O., Ambert, A., Lejeune, P., Landini, P., and Dorel, C. (2001) Complex regulatory network controls initial adhesion and biofilm formation in Escherichia coli via regulation of the csgD gene. J Bacteriol 183: 7213–7223.
Stevenson, G., Andrianopoulos, K., Hobbs, M., and Reeves, P.R. (1996) Organization of the Escherichia coli K-12 gene cluster responsible for production of the extracellular polysaccharide colanic acid.
Su, Y. bin, Peng, B., Li, H., Cheng, Z. xue, Zhang, T. tuo, Zhu, J. xin, et al. (2018) Pyruvate cycle increases aminoglycoside efficacy and provides respiratory energy in bacteria. Proc Natl Acad Sci U S A 115: E1578–E1587.
Takahata, S., Ida, T., Hiraishi, T., Sakakibara, S., Maebashi, K., Terada, S., et al. (2010) Molecular mechanisms of fosfomycin resistance in clinical isolates of Escherichia coli. Int J Antimicrob Agents 35: 333–337.
Umezawa, Y., Shimada, T., Kori, A., Yamada, K., and Ishihama, A. (2008) The uncharacterized transcription factor YdhM is the regulator of the nemA gene, encoding N-ethylmaleimide reductase. J Bacteriol 190: 5890–5897.
Zheng, M., Wang, X., Templeton, L.J., Smulski, D.R., LaRossa, R.A., and Storz, G. (2001) DNA microarray-mediated transcriptional profiling of the Escherichia coli response to hydrogen peroxide. J Bacteriol 183: 4562–4570.
